# An X Chromosome Transcriptome Wide Association Study Implicates ARMCX6 in Alzheimer’s Disease

**DOI:** 10.1101/2023.06.06.543877

**Authors:** Xueyi Zhang, Lissette Gomez, Jennifer Below, Adam Naj, Eden Martin, Brian Kunkle, William S. Bush

## Abstract

**Background:** The X chromosome is often omitted in disease association studies despite containing thousands of genes which may provide insight into well-known sex differences in the risk of Alzheimer’s Disease.

**Objective:** To model the expression of X chromosome genes and evaluate their impact on Alzheimer’s Disease risk in a sex-stratified manner.

**Methods:** Using elastic net, we evaluated multiple modeling strategies in a set of 175 whole blood samples and 126 brain cortex samples, with whole genome sequencing and RNA-seq data. SNPs (MAF>0.05) within the *cis*-regulatory window were used to train tissue-specific models of each gene. We apply the best models in both tissues to sex-stratified summary statistics from a meta-analysis of Alzheimer’s disease Genetics Consortium (ADGC) studies to identify AD-related genes on the X chromosome.

**Results:** Across different model parameters, sample sex, and tissue types, we modeled the expression of 217 genes (95 genes in blood and 135 genes in brain cortex). The average model R^2^ was 0.12 (range from 0.03 to 0.34). We also compared sex-stratified and sex-combined models on the X chromosome. We further investigated genes that escaped X chromosome inactivation (XCI) to determine if their genetic regulation patterns were distinct. We found ten genes associated with AD at p < 0.05, with only *ARMCX6* in female brain cortex (p = 0.008) nearing the significance threshold after adjusting for multiple testing (α = 0.002).

**Conclusions:** We optimized the expression prediction of X chromosome genes, applied these models to sex-stratified AD GWAS summary statistics, and identified one putative AD risk gene, *ARMCX6*.
