## Supplementary Table for "An X Chromosome Transcriptome Wide Association Study Implicates ARMCX6 in Alzheimer’s Disease"

### Sheet: Supplementary Table 1
Supplementary Table 1. Genes that escape from X-chromosome inactivation
Ensembl ID	Symbol
ENSG00000198034	RPS4X
ENSG00000182378	PLCXD1
ENSG00000178605	GTPBP6
ENSG00000167393	PPP2R3B
ENSG00000185960	SHOX
ENSG00000198223	CSF2RA
ENSG00000185291	IL3RA
ENSG00000169100	SLC25A6
ENSG00000169093	ASMTL
ENSG00000182162	P2RY8
ENSG00000196433	ASMT
ENSG00000169084	DHRSX
ENSG00000214717	ZBED1
ENSG00000002586	CD99
ENSG00000056998	GYG2
ENSG00000006756	ARSD
ENSG00000101825	MXRA5
ENSG00000183943	PRKX
ENSG00000146938	NLGN4X
ENSG00000101846	STS
ENSG00000006757	PNPLA4
ENSG00000187268	FAM9C
ENSG00000176896	TCEANC
ENSG00000123595	RAB9A
ENSG00000196459	TRAPPC2
ENSG00000046651	OFD1
ENSG00000046653	GPM6B
ENSG00000046647	GEMIN8
ENSG00000225470	JPX
ENSG00000169239	CA5B
ENSG00000169249	ZRSR2
ENSG00000182287	AP1S2
ENSG00000047230	CTPS2
ENSG00000169906	S100G
ENSG00000169895	SYAP1
ENSG00000086712	TXLNG
ENSG00000102054	RBBP7
ENSG00000173674	EIF1AX
ENSG00000130741	EIF2S3
ENSG00000005889	ZFX
ENSG00000126012	KDM5C
ENSG00000124313	IQSEC2
ENSG00000072501	SMC1A
ENSG00000185753	CXorf38
ENSG00000124486	USP9X
ENSG00000215301	DDX3X
ENSG00000069509	FUNDC1
ENSG00000147050	KDM6A
ENSG00000130985	UBA1
ENSG00000102225	CDK16
ENSG00000168939	SPRY3
ENSG00000124334	IL9R
ENSG00000147246	HTR2C
ENSG00000269816	KDM5C
ENSG00000268372	IQSEC2
ENSG00000269384	SMC1A
ENSG00000269075	HTR2C
ENSG00000271310	UBA1
ENSG00000270633	CDK16
Reference:
Navarro‐Cobos MJ, Balaton BP, Brown CJ (2020) Genes that escape from X‐chromosome inactivation: Potential contributors to Klinefelter syndrome. Am J Med Genet 184, 226–238.

### Sheet: Supplementary Table 2
Supplementary Table 2. Homoscedasticity of the transformed R^2
	Blood			Cortex
Sex	α	Number of models	Var(R^2)	α	Number of models	Var(R^2)
Female	0.05	18	0.0377	0.05	26	0.0246
	0.25	21	0.0291	0.25	33	0.0308
	0.5	30	0.0174	0.5	25	0.021
	0.75	22	0.054	0.75	25	0.0292
	0.95	17	0.0434	0.95	27	0.0219
Male	0.05	22	0.0288	0.05	33	0.0155
	0.25	23	0.0292	0.25	31	0.0137
	0.5	22	0.0482	0.5	26	0.0211
	0.75	20	0.0451	0.75	28	0.0303
	0.95	21	0.0353	0.95	29	0.0208

### Sheet: Supplementary Table 3
Supplementary Table 3. Summary demographics of all ADGC studies
Cohort shrot name	Genotype Chip	N Total	N Cases	N Female Cases	N Cases APOE4_0	N Cases APOE4_1	N Cases APOE4_2	N Cases APOE4_miss	Mean AAO Cases	SD AAO Cases	N Controls	N Female Controls	N Controls APOE4_0	N Controls APOE4_1	N Controls APOE4_2	N Controls APOE4_miss	MEAN AAE Controls	SD AAE Controls
ACT1	Illumina 660	2095	524	330	285	198	36	5	80.1412	6.71056	1571	873	1148	301	14	108	81.6868	5.9095
ACT2		378	27	17	12	15	0	0	82.4815	6.58302	351	186	275	76	0	0	74.8689	6.70564
ACT3		1147	135	86	85	47	3	0	85.2667	6.2536	1012	546	723	270	19	0	78.7836	7.40877
ADC1	Illumina 660	2044	1532	832	492	776	252	12	72.485	7.03739	512	303	352	145	5	10	76.7812	8.78371
ADC2	Illumina 660	779	623	310	204	267	86	66	73.1621	7.12076	156	106	102	36	5	13	75.7564	7.8825
ADC3	Illumina OmniExpress	1261	712	394	227	303	74	108	73.7155	7.93629	549	347	401	112	10	26	75.3433	9.76659
ADC4	Illumina OmniExpress	681	304	168	129	128	32	15	73.3816	6.95287	377	241	258	88	13	18	75.7268	8.12483
ADC5	Illumina OmniExpress	791	286	152	94	144	35	13	73.6678	7.02962	505	331	372	107	12	14	77.5822	8.95567
ADC6	Illumina OmniExpress	546	211	124	87	99	21	4	73.9526	7.5843	335	224	235	87	5	8	74.4836	8.94288
ADC7		1304	514	264	189	244	77	4	72.5467	7.57103	790	503	534	240	13	3	73.919	7.77755
ADC8		905	422	213	166	201	55	0	72.8009	7.47717	483	304	342	126	16	0	74.3946	8.48914
ADC9		1429	656	307	271	303	82	0	72.8201	7.63267	773	479	515	230	28	0	73.097	7.86938
ADC10		1185	726	368	295	322	109	0	61.2107	10.543	459	259	325	120	14	0	73.1024	8.14527
ADC11		935	392	206	144	195	53	0	69.3112	10.0095	543	341	369	151	23	0	72.4217	7.0198
ADC12		655	275	139	122	113	40	0	67.0145	9.88731	380	241	258	116	6	0	81.6666	5.8595
ADNI	Illumina 610	441	268	113	85	138	44	0	75.3022	7.1455	173	70	129	40	4	0	78.5954	5.46004
GSK	Affymetrix 500/Illumina 550/Illumina 1M	1363	652	371	232	336	84	0	74.5844	6.16745	711	455	542	159	11	0	74.1951	7.02393
MAYO	Illumina HapMap300	1703	657	377	223	313	111	10	73.5729	4.82557	1046	535	735	271	19	21	72.912	4.35834
OHSU	Illumina HumanCNV370v1_C	284	132	82	74	53	4	1	85.8939	5.73626	152	84	127	23	1	2	83.8627	7.5916
TARCC1	Affymetrix 6.0	504	323	199	115	154	41	13	74.0093	7.1325	181	118	134	42	5	0	73.8674	8.1768
UKS	Illumina 550	766	596	342	263	252	78	3	72.2349	6.64655	170	87	6	1	0	163	64.0706	2.97838
UMVUMSSM	Illumina Human660/1M Duo/Affymetrix 6.0	2253	1134	735	460	504	164	6	74.1869	7.7759	1119	686	857	236	18	8	74.0134	8.33204
UMVUTARC2	Illumina OmniExpress	441	253	144	90	115	28	20	74.5455	7.69063	188	116	97	21	1	69	71.3511	7.74487
UPITT	Illumina Omni-Quad	1990	1161	732	489	561	110	1	72.9139	6.4086	829	525	663	155	9	2	75.4692	6.02896
WASHU1	Illumina Human610	505	318	177	141	143	30	4	74.2327	7.99779	187	113	137	45	5	0	76.8503	8.36847
WHICAP	Illumina OmniExpress	632	73	53	57	15	1	0	83.9178	7.75807	559	338	442	110	7	1	81.6982	6.73575
